# Analysis of MPXV RNA-seq Data Reveals Lack of Evidence of APOBEC3-mediated RNA Editing

**DOI:** 10.1101/2025.07.21.665962

**Authors:** Alisa O. Lyskova, Ruslan Kh. Abasov, Anna Pavlova, Evgenii V. Matveev, Alexandra Madorskaya, Fedor M. Kazanov, Daria V. Garshina, Anna E. Smolnikova, Gennady V. Ponomarev, Elena I. Sharova, Dmitry N. Ivankov, Ogun Adebali, Mikhail S. Gelfand, Marat D. Kazanov

**Author notes:** equal contribution (Alisa O. Lyskova, Ruslan Kh. Abasov).

## Abstract

The 2022 outbreak of monkeypox virus (MPXV), a double-stranded DNA virus, is remarkable for an unusually high number of single-nucleotide substitutions compared to earlier strains, with a strong bias toward C→T and G→A transitions consistent with the APOBEC3 cytidine deaminase activity. While APOBEC3-induced mutagenesis is well documented at the DNA level, its potential impact on MPXV RNA transcripts remains unclear. To assess whether APOBEC3 enzymes act on MPXV RNA, we analyzed RNA-seq data from infected samples. The enrichment of APOBEC-signature substitutions among high-frequency mismatched positions led us to consider two possibilities: RNA editing at hotspots or fixed DNA mutations. Multiple lines of evidence support the conclusion that these substitutions arise from DNA-level mutagenesis rather than RNA editing. These include a substantial number of G→A substitutions remaining after normalization by gene strand direction, a largely neutral impact of substitutions on protein-coding sequences, the lack of positional correlation with transcriptional features or RNA secondary structure typically associated with APOBEC action hotspots, and an overlap with known genomic mutations in MPXV strains. Analysis of the nucleotide context of observed substitutions indicated that APOBEC3A or APOBEC3B were likely drivers of DNA-level mutagenesis.

**Importance:** The 2022 monkeypox virus (MPXV) outbreak showed an unusually high number of mutations thought to result from human antiviral enzymes of the APOBEC3 family. While such mutations have been clearly documented in the viral DNA, whether APOBEC3 also edits viral messenger RNA molecules remained unclear. In this study, we analyzed multiple publicly available MPXV RNA sequencing datasets to address this question. We found that the apparent APOBEC-like changes in RNA are best explained by fixed DNA mutations rather than active RNA editing. This finding helps clarify how MPXV evolves and adapts, suggesting that APOBEC3’s role in shaping the virus likely operates at the DNA level. Understanding where and how these mutations occur provides insight into the virus’s interaction with the human immune system and informs future studies on viral evolution and antiviral defenses.
