## Supplemental File 2 for "Analysis of MPXV RNA-seq Data Reveals Lack of Evidence of APOBEC3-mediated RNA Editing"

### Sheet: Sheet1
Supplemental file 3: List of substitutions with frequency > 0.5 retained after filtering out known mutations present in the MPXV strains used in each dataset, providing a conservative estimate of mutations that likely occurred during the experiments. For RNAseq:human2 (PRJNA906618), strain-specific mutations were excluded based on available metadata; for other projects, filtering was performed us…
RNA-seq:human1 - PRJEB60728				RNA-seq:human2 - PRJNA906618				RNA-seq:monkey1 - PRJEB56841				RNA-seq:monkey2 - PRJNA1183318				DNA-seq:human1 - PRJNA845087				DNA-seq:human2 - PRJNA981509
Position	Ref	Alt	Subs. frequency	Position	Ref	Alt	Subs. frequency	Position	Ref	Alt	Subs. frequency	Position	Ref	Alt	Subs. frequency	Position	Ref	Alt	Subs. frequency	Position	Ref	Alt	Subs. frequency
72067	G	A	0.86	2281	T	G	0.83	111074	C	T	0.6	103191	A	T	1					101294	G	A	1
168214	T	C	0.73	615	A	C	0.7	57882	A	T	0.52	118161	C	T	1					190695	G	A	1
147261	T	C	0.73	684	A	G	0.64					151211	C	T	1					190834	C	T	0.99
195948	C	T	0.65	610	G	T	0.53					193392	G	A	1					21674	G	A	0.99
139185	T	C	0.64	159403	G	G	0.5					160702	C	T	1					48324	C	T	0.99
133077	C	T	0.63	159413	T	T	0.5					120262	G	A	0.99					87705	A	G	0.99
194619	C	T	0.6									63921	C	T	0.99					184093	A	T	0.86
												23105	C	T	0.99					179698	A	T	0.81
												41495	C	T	0.87					148219	C	T	0.74
												110004	A	G	0.76					52723	A	T	0.72
												10901	A	T	0.74					133021	C	T	0.71
												196601	A	C	0.64					50121	G	A	0.62
												195549	T	A	0.63
												195550	T	A	0.63
												130887	G	A	0.63
												185997	T	C	0.63
												111694	T	A	0.62
												14730	A	G	0.6
												196595	T	G	0.57
												1314	C	A	0.54
												1318	A	G	0.54
												196619	A	T	0.5
